# Multiomics Characterization Identifies S1P-secreting USS^High^ Skeletal Muscle Stem Cells as Essential Drivers of Niche Remodeling and Muscle Regeneration

**DOI:** 10.64898/2026.09.18.752516

**Authors:** Xingyuan Liu, Yingkun Zhang, Yang Li, Yi Jin, Yulong Qiao, Chuhan Li, Siyuan Wang, Sin Man Lam, Guanghou Shui, Catherine C.L. Wong, Hao Sun, Shihuan Kuang, Huating Wang

## Abstract

Acutely induced cellular senescence is increasingly recognized as vital for tissue repair but the precise roles of senescent cells in skeletal muscle regeneration remain paradoxical. Here, using single-cell RNA sequencing and a Unified Senescence Score (USS) methodology, we identify a distinct USS^High^ (USS^Hi^) muscle stem cell (MuSC) subpopulation emerging in early phase of acute injury induced muscle regeneration. Isolation via the surface marker MHCII enables characterization of these cells as exhibiting canonical senescent-like features. Further characterization through integrated transcriptomics, proteomics, and secretomics reveals their highly pro-inflammatory secretory capacity. Moreover, lipidomic profiling uncovers that the USS^Hi^ MuSCs undergo profound sphingolipid metabolic remodeling to generate upregulated bioactive lipid Sphingosine-1-phosphate (S1P). *In vivo* specific ablation of this subpopulation using a *Pax7-CreERT; Ccl2-LSL-DTA* genetic strategy significantly impaired muscle regeneration. Furthermore, spatial transcriptomics and cell-cell communication analyses revealed that USS^Hi^ MuSCs act as critical niche modulators, directing crosstalk with multiple cell types. Specifically, S1P is essential for mediating direct USS^Hi^ interaction with endothelial cells and USS^Lo^ cells to promote endothelial angiogenesis and MuSC expansion in the regenerating muscle. Crucially, exogenous S1P rescues the regenerative deficits caused by USS^Hi^ MuSC ablation. Altogether our findings define a senescent-like MuSC population emerging in acute injury induced muscle regeneration and provide definitive evidence to demonstrate the positive role of these cells in enhancing muscle repair via their robust secretory phenotypes and inter-cellular communicative capacity.
