## Supplementary dataset 10 for "Multiomics Characterization Identifies S1P-secreting USS^High^ Skeletal Muscle Stem Cells as Essential Drivers of Niche Remodeling and Muscle Regeneration"

### Sheet: Summary
Dataset 10. Sequences of oligonucleotides used in the study.
Sheet	Content
Genotyping primers	Primers used for Pax7CreER;R26Yfp;Ccl2-LSL-DTA mice genotping.
Mouse RT-qPCR primers	Primers used in mouse genes detection.

### Sheet: Genotyping primers 
Dataset 10. Sequences of oligonucleotides used in the study.
Genotyping primers
Name	Sequence (5'-3')
Ccl2-LSL-DTA_5'-F	CCTGGATCGGAACCAAATGAGA
Ccl2-LSL-DTA_5'-R	GCGCATGAACTCTTTGATGACC
Ccl2-LSL-DTA_3'-F	GCGAAAGCGTTAAGCGTAGAAC
Ccl2-LSL-DTA_3'-R	CCACAATATGTGTCCCAACCTGTG
Ccl2-LSL-DTA_WT-F	CCTGGATCGGAACCAAATGAGA
Ccl2-LSL-DTA_WT-R	CCACAATATGTGTCCCAACCTGTG
Pax7-Cre-ER-common	CTGTGCTGGGACTTCTTCCT
Pax7-Cre-ER-WT-R	AGACTCAGGGCTTGGGAAGG
Pax7-Cre-ER-Mut-R	AAAGACGGCAATATGGTGGA
R26R-Eyfp-common	AAAGTCGCTCTGAGTTGTTAT
R26R-Eyfp-WT	GGAGCGGGAGAAATGGATATG
R26R-Eyfp-Mut	AAGACCGCGAAGAGTTTGTC

### Sheet: Mouse RT-qPCR primers
Dataset 10. Sequences of oligonucleotides used in the study.
Mouse qRT-PCR primers
Name	Sequence (5'-3')
18s-F	GTAACCCGTTGAACCCCATT
18s-R	CCATCCAATCGGTAGTAGCG
Ccl2-F	CCACTCACCTGCTGCTACTCATTC
Ccl2-R	GTCACTCCTACAGAAGTGCTTGAGG
Ccl3-F	CCAAGTCTTCTCAGCGCCA
Ccl3-R	CCAGGTCTCTTTGGAGTCAGC
Ccl4-F	TCTCCTCTTGCTCGTGGCT
Ccl4-R	TCTCCTGAAGTGGCTCCTCC
Ccl6-F	CAGGCTGGCCTCATACAAGAA
Ccl6-R	GCACCTCTGAACTCTCCGAT
Cxcl1-F	CACCCGCTCGCTTCTCTG
Cxcl1-R	TCTTGAGGTGAATCCCAGCC
Cxcl2-F	GAAGACCCTGCCAAGGGTTG
Cxcl2-R	AGGCAAACTTTTTGACCGCC
Il1b-F	GCCACCTTTTGACAGTGATG
Il1b-R	CGTCACACACCAGCAGGTTA
Tnfrsf1a-F	CCGGGAGAAGAGGGATAGCTT
Tnfrsf1a-R	TCGGACAGTCACTCACCAAGT
Mmp14-F	ATTGCCGCCATGCAAAAGTT
Mmp14-R	TCAAAGGGTGTACTGTCGCC
Thbs1-F	GACAACAACGTGGTGAACGG
Thbs1-R	TCGCATCTGTTGTTGAGGCT
